# Genetically-clustered antifungal phytocytokines and receptor proteins function together to trigger plant immune signaling

**DOI:** 10.1101/2023.11.27.568785

**Authors:** Julie Lintz, Yukihisa Goto, Kyle W. Bender, Raphaël Bchini, Guillaume Dubrulle, Euan Cawston, Cyril Zipfel, Sebastien Duplessis, Benjamin Petre

## Abstract

- Phytocytokines regulate plant immunity via cell-surface receptors. *Populus trichocarpa* RUST INDUCED SECRETED PEPTIDE 1 (PtRISP1) exhibits an elicitor activity in poplar, as well as a direct antimicrobial activity against rust fungi. *PtRISP1* gene directly clusters with a gene encoding a leucine-rich repeat receptor protein (LRR-RP), that we termed RISP- ASSOCIATED LRR-RP (PtRALR).
- In this study, we used phylogenomics to characterize the RISP and RALR gene families, and functional assays to characterize RISP/RALR pairs.
- Both *RISP* and *RALR* gene families specifically evolved in Salicaceae species (poplar and willow), and systematically cluster in the genomes. Two divergent RISPs, PtRISP1 and *Salix purpurea* RISP1 (SpRISP1), induced a reactive oxygen species (ROS) burst and mitogen-activated protein kinases (MAPKs) phosphorylation in *Nicotiana benthamiana* leaves expressing the respective clustered RALR. PtRISP1 triggers a rapid stomatal closure in poplar, and both PtRISP1 and SpRISP1 directly inhibit rust pathogen growth.
- Altogether, these results suggest that plants evolved phytocytokines with direct antimicrobial activities, and that the genes coding these phytocytokines co-evolved and physically cluster with their cognate receptors.
