## Supplementary material for "Genetically-clustered antifungal phytocytokines and receptor proteins function together to trigger plant immune signaling": DatasetsS1-S4

### Sheet: Dataset S1_Cloning strategy
Sequence name	Gene ID	Organism of origin of the sequence	Purpose of cloning	encoded protein in vector (GS linker ou codon stop * ; region coded by vector pET15b)	Sequence name	Net positive charge	Predicted isoelectric point	intermediate cloning vectors	final cloning vectors	promoter used	Tag used	Other tag used	Terminator used	bacteria used for protein production or N. benthamiana leaf infiltration
SpRISP1	Sapur.009G088100.1	Salix purpurea	in planta expression	MKAFLIIVCILLASIVFSPSATCTARQVRAGKDPVRGYGPVNSSPPCGGNKKNCNPNPGQRKPRKKCEDSPYQSDCGGNGS	SpRISP1			pAGM1287	pICH47742	35s short (0.4 kb) pICH51277	C-terminal mCherry (pICSL50004)	NA	3'UTR + T-ocs (pICH41432)	A. tumefaciens GV3101 (pMP90)
PtRISP1	Potri.009G111938.1.p	Populus trichocarpa	in planta expression	MARELLQVGKDPYRGSGPVNSGPPCGSSKQSCHPSPKPGPNKPKKRCESSARQSDCGPNGS	PtRISP1			pAGM1287	pICH47742	35s short (0.4 kb) pICH51277	C-terminal mCherry (pICSL50004)	NA	3'UTR + T-ocs (pICH41432)	A. tumefaciens GV3101 (pMP90)
SpRISP1	Sapur.009G088100.1	Salix purpurea	in bacteria expression	MGSSHHHHHHSSGLVPRGSHMTARQVRAGKDPVRGYGPVNSSPPCGGNKKNCNPNPGQRKPRKKCEDSPYQSDCGGN*	SpRISP1	7	9.19		pET15b	T7	N-terminal hexa-histidine + linker (included in pET15b vector)	NA	T7	E. coli BL21 (DE3) psBET
PtRISP1	Potri.009G111938.1.p	Populus trichocarpa	in bacteria expression	MGSSHHHHHHSSGLVPRGSHMAARELLQVGKDPYRGSGPVNSGPPCGSSKQSCHPSPKPGPNKPKKRCESSARQSDCGPN*	PtRISP1	6	8.97		pET15b	T7	N-terminal hexa-histidine + linker (included in pET15b vector)	NA	T7	E. coli BL21 (DE3) psBET
PtRALR	Potri.009G112000.1	Populus trichocarpa	in planta expression	MGCLLRFTQSVSLILFLLHFNPTVSSSLSSNFSSSTQLCARDQSIHLLQFKESFFIDPSASFEDCENPKTESWIEGTDCCLWDGVTCDIKSGQVIGLDLACSMLYGALHSNSTLFSLHHLQKLDLSYNDFNLSHISSQFGHFSNLTHLNLNYSGFTGLVPSQISHLSKLVSLDLSYNNKLALEPIPFNKLVQNLTKLRELHLSEVDMSMVVPSFLMNLSSPLSSLQLVRCGLQGKLPSNAHGLSNLQLLDLSENIDLTGSFPPFNVSNALSYLDLSMTGISIHLEHDPVNNLKSVKQLYLRQCNFTGSNLPRLGNLTQLTVLDISYNNLSGHIPFSIGKLKHLQTLNLGFNNFTGPVPSDFEQLTELDSLDLSGNSYLTLDSSSLNKLVQNRTKLRKLL…	PtRALR			pAGM1287	pICH47751	35s short (0.4 kb) pICH51277	C-terminal GFP (pICSL50008)	NA	3'UTR + T-ocs (pICH41432)	A. tumefaciens GV3101 (pMP90)
SpRALR	SapurV1A.1472s0060.1	Salix purpurea	in planta expression	MGCLQWFAQSVPLILFLLHFNPAISSSLSSNISSSTQLCARDQSNYLLQFKQSFLIDPSASFEFCENPKTDSWKEGTDCCFWDGVTCDSESGNVIGLDLACSMLYGTLHSNSTLFSLHHLRKLDLSYNDFNLSQISFRFGHFSNLTHLNLNYSAFTGLVPSQISQLSNLVLLDLSLNSELTLEPIPFNKLVQNLTKLRELHLGEVDMSLVAPSFLMNLSSPLSSLQLNDCGLQGEFPSEVPGLSNLQLLDLSGNIDLTGSFPPFNVSNALSYLDLSKTWISIHLELDPVNSLKSVKQLYLSECNFASSNLPRLGNLTQLTELDISNNQLSGHIPFSIGKLKHLQTLNLGFNNFTGPIPYDFEQLTELDSLDLSGNSYLKLDSSSFNKLVQNLTKLTKLS…	SpRALR			pAGM1287	pICH47751	35s short (0.4 kb) pICH51277	C-terminal GFP (pICSL50008)	NA	3'UTR + T-ocs (pICH41432)	A. tumefaciens GV3101 (pMP90)
PtSOBIR1	Potri.015G086800.1	Populus trichocarpa	in planta expression	MAVPHQKHHLFFILFLLSLLLPTYARLNLDHSDLKAFSIIQKDLGINGQRSSSSTPCNTPGVFCERRLSPNGTYVLKITRLVFKSQRLTGFLSPAIGRLSELKELSLTNNQLVDHLPVQIVNCKKLDILELGNNKFSGEVPSELSSIVSLRVLDLSRNLFSGNLSFLKHFPNLENLSLANNLFTGKVPKSIRSFRNLQSFDFSGNSFLEGPVPVIRKGESSRPQYPKRYILAENTSSTKSRNTSSGNKTYNLAPAPGPSAAAPHKHKNGKRKLAGWLFGFLAGSVAGCLSGLVFSLLFKIVLAAVKGGGRDGGPAIFSPLIKRAEDLAFLEKDDGLANLEVIGKGGCGEVYKAELPGSNGKMIAIKKIIQPPKDAAELTEEDSKLLHKKMRQIQSEINT…	PtSOBIR1			pAGM1287	pICH47772	35s short (0.4 kb) pICH51277	C-terminal mCherry (pICSL50004)	C-terminal Myc tag (pICSL50010)	3'UTR + T-ocs (pICH41432)	A. tumefaciens GV3101 (pMP90)

### Sheet: Dataset S2_RISP family
Gene name	Gene ID	Organism	Protein sequence (Predicted Signal peptide is underligned)	Number of amino acids (full lenght)	Number of amino acids (mature form)	total positive charges in the positively charged region	total negative charges in the negatively charged region	predicted isoelectric points
PtRISP2.1	Potri.009G111900.1	Populus trichocarpa	MKAFLVIICILLATIVFSPSSTCTARELLGGKDPHTGWPPASSGSPCGANKKKCLPNPNPGPNKPKKRRCESPIEQSDCEPN*	82	57	8	4	9.06
PtRISP2.2	Potri.009G111800.1	Populus trichocarpa	MKAFLVIICILLATIVFSPSISTCTAKDPGTGFAPANSGSPCGANKANCLPKSNPGRNKPKKRCESPVEQTDCDPN*	76	50	7	4	8.86
PdRISP1.2	Podel.09G114600.1	Populus deltoides	MKAFLVIICILLATIVFSPSSTCTARQLVRGKDPYRGSGPVNSEPPCGSSKRSCQPSPKPGTNKPKKQCESSVRQSDCGPN*	81	56	7	3	9.45
PtmRISP1	PtXaAlbH.09G094600.1	P. tremula x P. alba HAP1	MKAFLVFICILLATILFSPSSTCTARELLGGKDPYTGSGPANSGPPCGRSKRDCNPSSKPGPTKPKKRCRSPVEQGDCVPN*	81	56	7	2	9.42
PtmRISP1.2	PtXaAlbH.09G094700.1	P. tremula x P. alba HAP1	MKAFLVVICILLATIVFSPSSTCTAQQLVRGKDPYRGSGPVNSEPPCGSSKRYCRPSPNRGPNKPNKRCQSSARQSDCDPH*	81	56	7	2	9.63
PtmRISP1.3	PtXaAlbH.09G094800.1	P. tremula x P. alba HAP1	MKAFLVFICILLATILFSPSSTCTARELLGGKDPYTGSGPANSGPPCGSSKRVCNPSSKPGPTKPKKRCRSPVEQGDCIPN*	81	56	7	2	9.42
PaRISP1	PtXaTreH.09G092900.1	P. tremula x P. alba HAP2	MKAFLVFICILLATILFSPSSTCTARELLGGKDPYTGSGPANSGSPCGSSKRNCNPSSKPGPTKPKKRCRSPVEQGDCVPN*	81	56	7	2	9.42
PaRISP1.2	PtXaTreH.09G093000.2	P. tremula x P. alba HAP2	MKAFLVFICILLATIVFSPSSTCTAQQLVRGKDPYRGSGPVNSEPPCGSSKRNCRPGPNPRPKKRCQSSVRQSDCDPH*	78	53	7	2	9.69
PaRISP1.3	PtXaTreH.09G093100.1	P. tremula x P. alba HAP2	MKAFLVFICILLATILFSPSSTCTARQLQGGKDPTTGFGPANSGPPCGSSKRDCNPSSKPGPTKPKKRCRSPMEQGDCVPN*	81	56	7	2	9.45
PdRISP1	Podel.09G114700.1	Populus deltoides	MKAFLVIICILLATIVFSPSSTCTARQLVRGKDPYRGSGPVNSEPPCGSSKRSCQPSPKPGTNKPKKQCESSVRQSDCGPN*	81	56	6	2	9.58
PtRISP1.2	Potri.009G111815.1	Populus trichocarpa	MKAFLVIICILLATIVFSDPSSTSAARELLQVGKDPYRGSGPVNSGPPCGSSKQSCHPSPKPGPNKPKKHCESSARQSDCGPN*	83	58	7	2	9.17
PtRISP1	Potri.009G111938.1	Populus trichocarpa	MKAFLVIICILLATIVFSPSSTSAARELLQVGKDPYRGSGPVNSGPPCGSSKQSCHPSPKPGPNKPKKRCESSARQSDCGPN*	82	58	7	2	9.55
SpRISP1.4	Sapur.009G088200.1.p	Salix purpurea	MKAFLIIVCILLASIVFSPSATCTARRVLAGKDPYKGHGAFNSAPPCGVSKKNCDPKPQGGQGKPRKKCEDSPQQSDNCSGN*	82	57	7	3	9.35
SpRISP1.3	Sapur.009G088000.1.p	Salix purpurea	MKAFLIIVCILLASIVFSPSATCTARRVLAGKDPSTGFGPVNSAPPCGVSQKNCDPKPQRGQRKPRKKCEDSPRSDCSGN*	80	55	8	3	9.63
SpRISP1.2	Sapur.009G087900.1.p	Salix purpurea	MRAFLIIVCILLASIVFSPSATCTARRVLAGKDPSTGFGPVNSAPPCGGSKKNCKPNPQKGPGKPKKKCQDSPHQSDCRGN*	81	56	8	2	9.85
SpRISP1	Sapur.009G088100.1.p	Salix purpurea	MKAFLIIVCILLASIVFSPSATCTARQVRAGKDPVRGYGPVNSSPPCGGNKKNCNPNPGQRKPRKKCEDSPYQSDCGGN*	79	54	7	3	9.54
SpFCRISP1	SpFC.09G091900.1.p	Salix purpurea Fish Creek	MKAFLIIVCILLASIVFSPSATCTARQVRAGKDPVRGYGPVNSSPPCGGNKKNCNPNPGQRKPRKKCEDSPYQSDCGGN*	79	54	7	3	9.54
SpFCRISP1.2	SpFC.09G091700.1.p	Salix purpurea Fish Creek	MRAFLIIVCILLASIVFSPSATCTARRVLAGKDPSTGFGPVNSAPPCGGSKKNCKPNPQKGPGKPKKKCQDSPHQSDCRGN*	81	56	8	2	9.85
SpFCRISP1.3	SpFC.09G091800.1.p	Salix purpurea Fish Creek	MKAFLIIVCILLASIVFSPSATCTARRVLAGKDPYPAYGPVNSAPPCGVSQKNCDPKPQRGQRKPRKKCEDSPRSDCSGN*	80	55	8	3	9.54
SpFCRISP1.4	SpFC.09G092000.1.p	Salix purpurea Fish Creek	MKAFLIIVCILLASIVFSPSATCTARRVPAGKDPYKGHGAFSSAPPCGVSKKNCDPKPQRGQGKPRKKCEDSPQQSDDCRGN*	82	57	8	4	9.5
PtSTRISP1	PtStettler14.09G098300.1	Populus trichocarpa Stettler14	MKAFLVIICILLATIVFSPSSTCTAKDPHTGWPPASSGSPCGANKKKCLPNSNPGPNKPKKRRCESPIEQTDCEPN*	76	51	8	4	9.06
PtSTRISP1.2	PtStettler14.09G098200.1	Populus trichocarpa Stettler14	MKAFLVIICILLATIVFSPSISTCTAKDPGTGFAPANSGSPCGANKANCLPKSNPGRNKPKKRCESPVEQTDCDPN*	76	50	7	4	8.86
PnmRISP1	Poman.09G094400.1	Populus nigra x maximowiczii	MKAFLVIICILLATIVFSPSISTCTAKDPYRGSGPVNSEPPCGSSKQNCHPSSKPGTNKPKKNCESSVRQSDCGPN*	76	50	6	2	9.06
PnmRISP1.2	Poman.09G094500.1	Populus nigra x maximowiczii	MKAFLVILCFLLATTIVFSPSSTSAARELVQVGKDPYRGSGPVNSGPPCGRSKQNCHPSPKPGTNKPKKNCESSVRQSDCGPN*	83	58	6	2	9.55
			average	80.125	55.0417	7.16667	2.66667	9.41792
			SD	2.21286	2.51049	0.637022	0.816497	0.273861

### Sheet: Dataset S3_RISPs-RALRs Clusters
Species & cluster ID	RISPs identified (protein ID, length, and % identity to PtRISP1)	RALRs identified (protein ID, length, and % identity to PtRALR1)	cluster location in the genome
P. trichocarpa (cluster 1)	PtRISP1.2 (Potri.009G111815.1, 83/89 aa, 98%)	PtRALR1 (Potri.009G112061.1, 1046 aa, 100%)	Chromosome 9
P. trichocarpa (cluster 1)	PtRISP1 (Potri.009G111938.1, 82/59 aa, 100%)
P. trichocarpa (cluster 2)	PtRISP2.2 (Potri.T124804.1, 76/52 aa, 61%)	PtRALR2 (Potri.T125004.1, 1072 aa, )	Scaffold_502
P. trichocarpa (cluster 2)	PtRISP2 (Potri.T124904.1, 82/59 aa, 61%)
P. trichocarpa Stettler14	PtSTRISP1.2 (PtStettler14.09G098200.1, 76/52 aa, 61%)	PtSTRALR1 (PtStettler14.09G098400.1, 1072 aa)	Chromosome 9
P. trichocarpa Stettler14	PtSTRISP1 (PtStettler14.09G098300.1, 76/53 aa, 55%)
P. deltoïdes	PdRISP1.2 (Podel.09G114600.1, 81/58 aa, 85%)	PdRALR1 (Podel.09G114800. 1, 790 aa *)	Chromosome 9
P. deltoïdes	PdRISP1 (Podel.09G114700.1, 81/57 aa, 85%)
P. nigra x maximowiczii	PnmRISP1 (Poman.09G094400.1, 76/52 aa, 78%)	PnmRALR1 (Poman.09G094600.1, 1046 aa)	Chromosome 9
P. nigra x maximowiczii	PnmRISP1.2 (Poman.09G094500.1, 83/59 aa, 89%)
P. tremula x alba (alba haplotype)	PtmRISP1 (PtXaAlbH.09G094600.1, 81/58 aa, 76%)	PtmRALR1 (PtXaAlbH.09G094900.1, 1071 aa)	Chromosome 9
P. tremula x alba (alba haplotype)	PtmRISP1.2 (PtXaAlbH.09G094700.1, 81/58 aa, 78%)
P. tremula x alba (alba haplotype)	PtmRISP1.3 (PtXaAlbH.09G094800.1, 81/58 aa, 77%)
P. tremula x alba (tremula haplotype)	PaRISP1 (PtXaTreH.09G092900.1, 81/58 aa, 76%)	PaRALR1 (PtXaTreH.09G093200.1, 1045 aa)	Chromosome 9
P. tremula x alba (tremula haplotype)	PaRISP1.2 (PtXaTreH.09G093000.2, 78/55 aa, 70%)
P. tremula x alba (tremula haplotype)	PaRISP1.3 (PtXaTreH.09G093100.1, 81/58 aa, 73%)
S. purpurea	SpRISP1.2 (Sapur.009G087900.1, 81/58 aa, 63%)	SpRALR1 (Sapur.009G088300.1, 1003 aa)	Chromosome 9
S. purpurea	SpRISP1.3 (Sapur.009G088000.1, 80/57 aa, 62%)
S. purpurea	SpRISP1 (Sapur.009G088100.1, 79/56 aa, 63%)
S. purpurea	SpRISP1.4 (Sapur.009G088200.1, 82/59 aa, 60%)
S. purpurea Fish Creek	SpFCRISP1.2 (SpFC.09G091700.1, 81/58 aa, 63%)	SpFCRALR1 (SpFC.09G092100.1, 1075 aa)	Chromosome 9
S. purpurea Fish Creek	SpFCRISP1.3 (SpFC.09G091800.1, 80/57 aa) (corrected)
S. purpurea Fish Creek	SpFCRISP1 (SpFC.09G091900.1, 79/56 aa, 63%)
S. purpurea Fish Creek	SpFCRISP1.4 (SpFC.09G092000.1, 82/59 aa, 60%)
A. thaliana	AtPEP1 (AT2G40360; Chro. 02)	AtPEPR1 (AT1G73080; Chro. 01)
A. thaliana	AtPIP1 (AT3G61430; Chro. 03)	AtRLK7 (At1G09970; Chro. 01)
A. thaliana	AtPROSCOOP12 (AT5G44585; Chro. 05)	AtMYC (AT1G32640; Chro. 01)

### Sheet: Dataset S4_Stomata assay
condition	replicate	ratio (width/length)
dark	rep 1	0.242461
dark	rep 1	0.250246
dark	rep 1	0.269361
dark	rep 1	0.286304
dark	rep 1	0.303218
dark	rep 1	0.31837
dark	rep 1	0.326765
dark	rep 1	0.335576
dark	rep 1	0.339513
dark	rep 1	0.351286
dark	rep 1	0.355897
dark	rep 1	0.356935
dark	rep 1	0.363734
dark	rep 1	0.365012
dark	rep 1	0.366082
dark	rep 1	0.371623
dark	rep 1	0.373724
dark	rep 1	0.374346
dark	rep 1	0.380413
dark	rep 1	0.383895
dark	rep 1	0.388445
dark	rep 1	0.405023
dark	rep 1	0.411544
dark	rep 1	0.411788
dark	rep 1	0.411921
dark	rep 1	0.415225
dark	rep 1	0.416356
dark	rep 1	0.417409
dark	rep 1	0.420067
dark	rep 1	0.432307
dark	rep 1	0.435703
dark	rep 1	0.439935
dark	rep 1	0.439985
dark	rep 1	0.441284
dark	rep 1	0.447212
dark	rep 1	0.456969
dark	rep 1	0.46044
dark	rep 1	0.464965
dark	rep 1	0.467269
dark	rep 1	0.471528
dark	rep 1	0.472366
dark	rep 1	0.474411
dark	rep 1	0.478426
dark	rep 1	0.484791
dark	rep 1	0.500005
dark	rep 1	0.502179
dark	rep 1	0.503382
dark	rep 1	0.504336
dark	rep 1	0.514904
dark	rep 1	0.516134
dark	rep 1	0.536557
dark	rep 1	0.539015
dark	rep 1	0.543702
dark	rep 1	0.546479
dark	rep 1	0.5538
dark	rep 1	0.558
dark	rep 1	0.558338
dark	rep 1	0.559217
dark	rep 1	0.562567
dark	rep 1	0.564808
dark	rep 1	0.574553
dark	rep 1	0.593728
dark	rep 1	0.602208
dark	rep 1	0.605972
dark	rep 1	0.609108
dark	rep 1	0.613658
dark	rep 1	0.617314
dark	rep 1	0.624385
dark	rep 1	0.624799
dark	rep 1	0.628413
dark	rep 1	0.643575
dark	rep 1	0.648123
dark	rep 1	0.648911
dark	rep 1	0.652978
dark	rep 1	0.675001
dark	rep 1	0.752909
dark	rep 3	0.283261
dark	rep 3	0.291213
dark	rep 3	0.365616
dark	rep 3	0.369626
dark	rep 3	0.370773
dark	rep 3	0.376923
dark	rep 3	0.377135
dark	rep 3	0.377758
dark	rep 3	0.385593
dark	rep 3	0.393443
dark	rep 3	0.412688
dark	rep 3	0.421431
dark	rep 3	0.425839
dark	rep 3	0.426793
dark	rep 3	0.429354
dark	rep 3	0.429396
dark	rep 3	0.429396
dark	rep 3	0.429702
dark	rep 3	0.440571
dark	rep 3	0.440571
dark	rep 3	0.444559
dark	rep 3	0.445931
dark	rep 3	0.446648
dark	rep 3	0.447282
dark	rep 3	0.450059
dark	rep 3	0.450059
dark	rep 3	0.450885
dark	rep 3	0.451426
dark	rep 3	0.451886
dark	rep 3	0.454616
dark	rep 3	0.457419
dark	rep 3	0.457419
dark	rep 3	0.459483
dark	rep 3	0.460837
dark	rep 3	0.46381
dark	rep 3	0.465394
dark	rep 3	0.465394
dark	rep 3	0.47276
dark	rep 3	0.475581
dark	rep 3	0.478543
dark	rep 3	0.480668
dark	rep 3	0.480802
dark	rep 3	0.482382
dark	rep 3	0.483956
dark	rep 3	0.48566
dark	rep 3	0.487065
dark	rep 3	0.487754
dark	rep 3	0.48904
dark	rep 3	0.489187
dark	rep 3	0.49017
dark	rep 3	0.495764
dark	rep 3	0.496024
dark	rep 3	0.5
dark	rep 3	0.5
dark	rep 3	0.5
dark	rep 3	0.505054
dark	rep 3	0.505094
dark	rep 3	0.51018
dark	rep 3	0.51018
dark	rep 3	0.510406
dark	rep 3	0.514881
dark	rep 3	0.515471
dark	rep 3	0.516446
dark	rep 3	0.518511
dark	rep 3	0.518538
dark	rep 3	0.518538
dark	rep 3	0.519136
dark	rep 3	0.519136
dark	rep 3	0.521536
dark	rep 3	0.52168
dark	rep 3	0.522844
dark	rep 3	0.522993
dark	rep 3	0.525187
dark	rep 3	0.526361
dark	rep 3	0.527459
dark	rep 3	0.527923
dark	rep 3	0.53027
dark	rep 3	0.534321
dark	rep 3	0.53704
dark	rep 3	0.537366
dark	rep 3	0.540272
dark	rep 3	0.540272
dark	rep 3	0.543478
dark	rep 3	0.544445
dark	rep 3	0.54533
dark	rep 3	0.545978
dark	rep 3	0.546835
dark	rep 3	0.547255
dark	rep 3	0.547565
dark	rep 3	0.551699
dark	rep 3	0.555416
dark	rep 3	0.555423
dark	rep 3	0.556251
dark	rep 3	0.562146
dark	rep 3	0.562517
dark	rep 3	0.565143
dark	rep 3	0.566007
dark	rep 3	0.566007
dark	rep 3	0.568745
dark	rep 3	0.572209
dark	rep 3	0.574265
dark	rep 3	0.575155
dark	rep 3	0.57576
dark	rep 3	0.576335
dark	rep 3	0.583945
dark	rep 3	0.585094
dark	rep 3	0.585379
dark	rep 3	0.589389
dark	rep 3	0.591154
dark	rep 3	0.592521
dark	rep 3	0.594414
dark	rep 3	0.597654
dark	rep 3	0.598043
dark	rep 3	0.598048
dark	rep 3	0.603836
dark	rep 3	0.604275
dark	rep 3	0.607556
dark	rep 3	0.610332
dark	rep 3	0.613481
dark	rep 3	0.613923
dark	rep 3	0.614006
dark	rep 3	0.615736
dark	rep 3	0.616301
dark	rep 3	0.616378
dark	rep 3	0.619387
dark	rep 3	0.621617
dark	rep 3	0.621617
dark	rep 3	0.621931
dark	rep 3	0.622316
dark	rep 3	0.623613
dark	rep 3	0.626272
dark	rep 3	0.626272
dark	rep 3	0.62684
dark	rep 3	0.63124
dark	rep 3	0.632884
dark	rep 3	0.634839
dark	rep 3	0.634839
dark	rep 3	0.636814
dark	rep 3	0.636905
dark	rep 3	0.638079
dark	rep 3	0.639187
dark	rep 3	0.641841
dark	rep 3	0.649325
dark	rep 3	0.651581
dark	rep 3	0.65272
dark	rep 3	0.653301
dark	rep 3	0.654098
dark	rep 3	0.664573
dark	rep 3	0.664573
dark	rep 3	0.666657
dark	rep 3	0.671705
dark	rep 3	0.672571
dark	rep 3	0.678027
dark	rep 3	0.680781
dark	rep 3	0.682908
dark	rep 3	0.69452
dark	rep 3	0.695165
dark	rep 3	0.700878
dark	rep 3	0.702931
dark	rep 3	0.704561
dark	rep 3	0.706769
dark	rep 3	0.711964
dark	rep 3	0.717719
dark	rep 3	0.721013
dark	rep 3	0.721013
dark	rep 3	0.721068
dark	rep 3	0.721465
dark	rep 3	0.729411
dark	rep 3	0.751332
dark	rep 3	0.751332
dark	rep 3	0.767858
dark	rep 3	0.76983
dark	rep 3	0.777277
dark	rep 3	0.778788
dark	rep 3	0.782553
dark	rep 3	0.788614
dark	rep 3	0.823111
dark	rep 3	0.830283
dark	rep 3	0.852444
dark	rep 3	0.877323
dark	rep 3	0.887128
dark	rep 3	0.904784
dark	rep 3	1.0044
dark	rep 3	1.04093
dark	rep 3	1.08503
dark	rep 4	0.250471
dark	rep 4	0.271889
dark	rep 4	0.287244
dark	rep 4	0.302326
dark	rep 4	0.320225
dark	rep 4	0.322757
dark	rep 4	0.338109
dark	rep 4	0.340183
dark	rep 4	0.346964
dark	rep 4	0.34761
dark	rep 4	0.351528
dark	rep 4	0.354537
dark	rep 4	0.356477
dark	rep 4	0.357396
dark	rep 4	0.364253
dark	rep 4	0.367446
dark	rep 4	0.367992
dark	rep 4	0.37432
dark	rep 4	0.376598
dark	rep 4	0.379213
dark	rep 4	0.38105
dark	rep 4	0.38471
dark	rep 4	0.39741
dark	rep 4	0.400651
dark	rep 4	0.402
dark	rep 4	0.406007
dark	rep 4	0.406393
dark	rep 4	0.407101
dark	rep 4	0.41761
dark	rep 4	0.422392
dark	rep 4	0.427083
dark	rep 4	0.430544
dark	rep 4	0.431262
dark	rep 4	0.432112
dark	rep 4	0.433092
dark	rep 4	0.435142
dark	rep 4	0.437615
dark	rep 4	0.439773
dark	rep 4	0.441483
dark	rep 4	0.441667
dark	rep 4	0.452731
dark	rep 4	0.453211
dark	rep 4	0.453552
dark	rep 4	0.454922
dark	rep 4	0.459807
dark	rep 4	0.465657
dark	rep 4	0.471095
dark	rep 4	0.476571
dark	rep 4	0.477372
dark	rep 4	0.482759
dark	rep 4	0.484753
dark	rep 4	0.488127
dark	rep 4	0.489043
dark	rep 4	0.491853
dark	rep 4	0.498958
dark	rep 4	0.501196
dark	rep 4	0.502844
dark	rep 4	0.504788
dark	rep 4	0.505455
dark	rep 4	0.509518
dark	rep 4	0.510932
dark	rep 4	0.516213
dark	rep 4	0.516807
dark	rep 4	0.520107
dark	rep 4	0.522491
dark	rep 4	0.526116
dark	rep 4	0.52963
dark	rep 4	0.533088
dark	rep 4	0.533333
dark	rep 4	0.535585
dark	rep 4	0.538081
dark	rep 4	0.544288
dark	rep 4	0.549376
dark	rep 4	0.55
dark	rep 4	0.55
dark	rep 4	0.551081
dark	rep 4	0.553729
dark	rep 4	0.558389
dark	rep 4	0.566426
dark	rep 4	0.567358
dark	rep 4	0.584169
dark	rep 4	0.597257
dark	rep 4	0.606374
dark	rep 4	0.619811
dark	rep 4	0.626039
dark	rep 4	0.638081
dark	rep 4	0.65
dark	rep 4	0.659026
dark	rep 4	0.659574
dark	rep 4	0.674142
dark	rep 4	0.695652
dark	rep 4	0.729316
dark	rep 4	0.73022
dark	rep 5	0.327855
dark	rep 5	0.333643
dark	rep 5	0.369742
dark	rep 5	0.373109
dark	rep 5	0.403493
dark	rep 5	0.452787
dark	rep 5	0.456229
dark	rep 5	0.470673
dark	rep 5	0.474338
dark	rep 5	0.518797
dark	rep 5	0.527523
dark	rep 5	0.532794
dark	rep 5	0.552165
dark	rep 5	0.578125
dark	rep 5	0.600511
dark	rep 5	0.614912
dark	rep 5	0.622831
dark	rep 5	0.682323
dark	rep 5	0.726404
dark	rep 5	0.761194
dark	rep 5	0.767742
dark	rep 5	0.819857
dark	rep 5	0.860065
dark	rep 5	1.10627
dark	rep 6	0.438581
dark	rep 6	0.500911
dark	rep 6	0.518782
dark	rep 6	0.534319
dark	rep 6	0.534673
dark	rep 6	0.54
dark	rep 6	0.556038
dark	rep 6	0.561097
dark	rep 6	0.569087
dark	rep 6	0.598492
dark	rep 6	0.600406
dark	rep 6	0.637791
dark	rep 6	0.640252
dark	rep 6	0.647349
dark	rep 6	0.65283
dark	rep 6	0.673362
dark	rep 6	0.67966
dark	rep 6	0.729003
dark	rep 6	0.755287
dark	rep 6	0.805486
dark	rep 6	0.844622
dark	rep 6	0.904209
dark	rep 6	0.973638
dark	rep 7	0.329887
dark	rep 7	0.423383
dark	rep 7	0.429319
dark	rep 7	0.430143
dark	rep 7	0.44505
dark	rep 7	0.44528
dark	rep 7	0.449765
dark	rep 7	0.462472
dark	rep 7	0.476626
dark	rep 7	0.482243
dark	rep 7	0.482949
dark	rep 7	0.490079
dark	rep 7	0.530501
dark	rep 7	0.538532
dark	rep 7	0.545075
dark	rep 7	0.547958
dark	rep 7	0.573359
dark	rep 7	0.588129
dark	rep 7	0.595353
dark	rep 7	0.610405
dark	rep 7	0.612565
dark	rep 7	0.67502
dark	rep 7	0.72203
dark	rep 7	0.799557
GFP	rep 1	1.08793
GFP	rep 1	1.08264
GFP	rep 1	1.00132
GFP	rep 1	0.977838
GFP	rep 1	0.952364
GFP	rep 1	0.917737
GFP	rep 1	0.802982
GFP	rep 1	0.790416
GFP	rep 1	0.760909
GFP	rep 1	0.760307
GFP	rep 1	0.751502
GFP	rep 1	0.727209
GFP	rep 1	0.717133
GFP	rep 1	0.71138
GFP	rep 1	0.704478
GFP	rep 1	0.697649
GFP	rep 1	0.696395
GFP	rep 1	0.694987
GFP	rep 1	0.690851
GFP	rep 1	0.663643
GFP	rep 1	0.658932
GFP	rep 1	0.657778
GFP	rep 1	0.653759
GFP	rep 1	0.646626
GFP	rep 1	0.643919
GFP	rep 1	0.629247
GFP	rep 1	0.627858
GFP	rep 1	0.626383
GFP	rep 1	0.624796
GFP	rep 1	0.616835
GFP	rep 1	0.614351
GFP	rep 1	0.610568
GFP	rep 1	0.605157
GFP	rep 1	0.602005
GFP	rep 1	0.601128
GFP	rep 1	0.597908
GFP	rep 1	0.595837
GFP	rep 1	0.589279
GFP	rep 1	0.585423
GFP	rep 1	0.584069
GFP	rep 1	0.583648
GFP	rep 1	0.579978
GFP	rep 1	0.579971
GFP	rep 1	0.579654
GFP	rep 1	0.578209
GFP	rep 1	0.558154
GFP	rep 1	0.545635
GFP	rep 1	0.544863
GFP	rep 1	0.543711
GFP	rep 1	0.542631
GFP	rep 1	0.540708
GFP	rep 1	0.540682
GFP	rep 1	0.529294
GFP	rep 1	0.528821
GFP	rep 1	0.518778
GFP	rep 1	0.516536
GFP	rep 1	0.513438
GFP	rep 1	0.511894
GFP	rep 1	0.511005
GFP	rep 1	0.510075
GFP	rep 1	0.505501
GFP	rep 1	0.5
GFP	rep 1	0.493164
GFP	rep 1	0.48352
GFP	rep 1	0.482905
GFP	rep 1	0.47725
GFP	rep 1	0.464924
GFP	rep 1	0.463082
GFP	rep 1	0.453996
GFP	rep 1	0.437518
GFP	rep 1	0.426857
GFP	rep 1	0.425349
GFP	rep 1	0.417399
GFP	rep 1	0.403055
GFP	rep 3	1.3804
GFP	rep 3	1.35701
GFP	rep 3	1.31738
GFP	rep 3	1.23983
GFP	rep 3	1.19355
GFP	rep 3	1.17745
GFP	rep 3	1.15946
GFP	rep 3	1.13785
GFP	rep 3	1.12134
GFP	rep 3	1.11769
GFP	rep 3	1.10701
GFP	rep 3	1.1008
GFP	rep 3	1.08072
GFP	rep 3	1.07949
GFP	rep 3	1.04417
GFP	rep 3	1.0413
GFP	rep 3	1.02713
GFP	rep 3	1.02677
GFP	rep 3	1.01765
GFP	rep 3	1.01498
GFP	rep 3	1.00607
GFP	rep 3	1.00177
GFP	rep 3	1
GFP	rep 3	0.993079
GFP	rep 3	0.988335
GFP	rep 3	0.985448
GFP	rep 3	0.978694
GFP	rep 3	0.978399
GFP	rep 3	0.97133
GFP	rep 3	0.959198
GFP	rep 3	0.958292
GFP	rep 3	0.952323
GFP	rep 3	0.946491
GFP	rep 3	0.945632
GFP	rep 3	0.941287
GFP	rep 3	0.938988
GFP	rep 3	0.929511
GFP	rep 3	0.927557
GFP	rep 3	0.920939
GFP	rep 3	0.917724
GFP	rep 3	0.916378
GFP	rep 3	0.904282
GFP	rep 3	0.895429
GFP	rep 3	0.892728
GFP	rep 3	0.884658
GFP	rep 3	0.88378
GFP	rep 3	0.880797
GFP	rep 3	0.879727
GFP	rep 3	0.873958
GFP	rep 3	0.868624
GFP	rep 3	0.863837
GFP	rep 3	0.857632
GFP	rep 3	0.854415
GFP	rep 3	0.836148
GFP	rep 3	0.836023
GFP	rep 3	0.831913
GFP	rep 3	0.83138
GFP	rep 3	0.824419
GFP	rep 3	0.818833
GFP	rep 3	0.815425
GFP	rep 3	0.81474
GFP	rep 3	0.806579
GFP	rep 3	0.793812
GFP	rep 3	0.792256
GFP	rep 3	0.791266
GFP	rep 3	0.7901
GFP	rep 3	0.789284
GFP	rep 3	0.788694
GFP	rep 3	0.787298
GFP	rep 3	0.787244
GFP	rep 3	0.78113
GFP	rep 3	0.775415
GFP	rep 3	0.775312
GFP	rep 3	0.761509
GFP	rep 3	0.758986
GFP	rep 3	0.75689
GFP	rep 3	0.756581
GFP	rep 3	0.756385
GFP	rep 3	0.750845
GFP	rep 3	0.743202
GFP	rep 3	0.743129
GFP	rep 3	0.742423
GFP	rep 3	0.737722
GFP	rep 3	0.737013
GFP	rep 3	0.733974
GFP	rep 3	0.731635
GFP	rep 3	0.728893
GFP	rep 3	0.719609
GFP	rep 3	0.718861
GFP	rep 3	0.71811
GFP	rep 3	0.714628
GFP	rep 3	0.7138
GFP	rep 3	0.713785
GFP	rep 3	0.713358
GFP	rep 3	0.710867
GFP	rep 3	0.697381
GFP	rep 3	0.69705
GFP	rep 3	0.693252
GFP	rep 3	0.691876
GFP	rep 3	0.688748
GFP	rep 3	0.688415
GFP	rep 3	0.683698
GFP	rep 3	0.682428
GFP	rep 3	0.680755
GFP	rep 3	0.676499
GFP	rep 3	0.675278
GFP	rep 3	0.675023
GFP	rep 3	0.673748
GFP	rep 3	0.668072
GFP	rep 3	0.663965
GFP	rep 3	0.661215
GFP	rep 3	0.660799
GFP	rep 3	0.659695
GFP	rep 3	0.657064
GFP	rep 3	0.652353
GFP	rep 3	0.65165
GFP	rep 3	0.650099
GFP	rep 3	0.64846
GFP	rep 3	0.634441
GFP	rep 3	0.629913
GFP	rep 3	0.628141
GFP	rep 3	0.625947
GFP	rep 3	0.623491
GFP	rep 3	0.622509
GFP	rep 3	0.621875
GFP	rep 3	0.621666
GFP	rep 3	0.619206
GFP	rep 3	0.619123
GFP	rep 3	0.616408
GFP	rep 3	0.614554
GFP	rep 3	0.610732
GFP	rep 3	0.607133
GFP	rep 3	0.606254
GFP	rep 3	0.603441
GFP	rep 3	0.602973
GFP	rep 3	0.600646
GFP	rep 3	0.600062
GFP	rep 3	0.595948
GFP	rep 3	0.593491
GFP	rep 3	0.580222
GFP	rep 3	0.57986
GFP	rep 3	0.57848
GFP	rep 3	0.575671
GFP	rep 3	0.564878
GFP	rep 3	0.564674
GFP	rep 3	0.56096
GFP	rep 3	0.560557
GFP	rep 3	0.560008
GFP	rep 3	0.556948
GFP	rep 3	0.556162
GFP	rep 3	0.555797
GFP	rep 3	0.554852
GFP	rep 3	0.54333
GFP	rep 3	0.536195
GFP	rep 3	0.534505
GFP	rep 3	0.472452
GFP	rep 3	0.434278
GFP	rep 4	1.26769
GFP	rep 4	0.915332
GFP	rep 4	0.888021
GFP	rep 4	0.872727
GFP	rep 4	0.817152
GFP	rep 4	0.798645
GFP	rep 4	0.729459
GFP	rep 4	0.725628
GFP	rep 4	0.714127
GFP	rep 4	0.711367
GFP	rep 4	0.709234
GFP	rep 4	0.707768
GFP	rep 4	0.685466
GFP	rep 4	0.674788
GFP	rep 4	0.669621
GFP	rep 4	0.6618
GFP	rep 4	0.656759
GFP	rep 4	0.627409
GFP	rep 4	0.626549
GFP	rep 4	0.622422
GFP	rep 4	0.60924
GFP	rep 4	0.606753
GFP	rep 4	0.605888
GFP	rep 4	0.594041
GFP	rep 4	0.587221
GFP	rep 4	0.584585
GFP	rep 4	0.581801
GFP	rep 4	0.579568
GFP	rep 4	0.576271
GFP	rep 4	0.574873
GFP	rep 4	0.572835
GFP	rep 4	0.566096
GFP	rep 4	0.565884
GFP	rep 4	0.563443
GFP	rep 4	0.555967
GFP	rep 4	0.552296
GFP	rep 4	0.551793
GFP	rep 4	0.549246
GFP	rep 4	0.549159
GFP	rep 4	0.543384
GFP	rep 4	0.539062
GFP	rep 4	0.534586
GFP	rep 4	0.523551
GFP	rep 4	0.512397
GFP	rep 4	0.509317
GFP	rep 4	0.504265
GFP	rep 4	0.502183
GFP	rep 4	0.498462
GFP	rep 4	0.495767
GFP	rep 4	0.494893
GFP	rep 4	0.493039
GFP	rep 4	0.492827
GFP	rep 4	0.490486
GFP	rep 4	0.486583
GFP	rep 4	0.482394
GFP	rep 4	0.479654
GFP	rep 4	0.47889
GFP	rep 4	0.475345
GFP	rep 4	0.475073
GFP	rep 4	0.465179
GFP	rep 4	0.461688
GFP	rep 4	0.459801
GFP	rep 4	0.45004
GFP	rep 4	0.448858
GFP	rep 4	0.444563
GFP	rep 4	0.439344
GFP	rep 4	0.43264
GFP	rep 4	0.428786
GFP	rep 4	0.409532
GFP	rep 4	0.387845
GFP	rep 4	0.37907
GFP	rep 4	0.373953
GFP	rep 4	0.372608
GFP	rep 4	0.369451
GFP	rep 4	0.367896
GFP	rep 4	0.358169
GFP	rep 4	0.315692
GFP	rep 4	0.314346
light	rep 1	1.4634
light	rep 1	1.44066
light	rep 1	1.43238
light	rep 1	1.41923
light	rep 1	1.26258
light	rep 1	1.2114
light	rep 1	1.19449
light	rep 1	1.167
light	rep 1	1.15021
light	rep 1	1.13238
light	rep 1	1.11953
light	rep 1	1.1077
light	rep 1	1.08713
light	rep 1	1.07518
light	rep 1	1.07325
light	rep 1	1.05987
light	rep 1	1.04828
light	rep 1	1.04772
light	rep 1	1.04318
light	rep 1	1.04181
light	rep 1	1.03796
light	rep 1	1.03722
light	rep 1	1.0356
light	rep 1	1.03005
light	rep 1	1.02884
light	rep 1	1.02716
light	rep 1	1.01449
light	rep 1	1.01226
light	rep 1	1.01048
light	rep 1	1.00831
light	rep 1	1
light	rep 1	0.997727
light	rep 1	0.991296
light	rep 1	0.980056
light	rep 1	0.969769
light	rep 1	0.954438
light	rep 1	0.948283
light	rep 1	0.94384
light	rep 1	0.940269
light	rep 1	0.938463
light	rep 1	0.938451
light	rep 1	0.933885
light	rep 1	0.932922
light	rep 1	0.932809
light	rep 1	0.93235
light	rep 1	0.92778
light	rep 1	0.925465
light	rep 1	0.911669
light	rep 1	0.908844
light	rep 1	0.905411
light	rep 1	0.903014
light	rep 1	0.897671
light	rep 1	0.892148
light	rep 1	0.878347
light	rep 1	0.86638
light	rep 1	0.86279
light	rep 1	0.860341
light	rep 1	0.85566
light	rep 1	0.84939
light	rep 1	0.842487
light	rep 1	0.841618
light	rep 1	0.841443
light	rep 1	0.840677
light	rep 1	0.840592
light	rep 1	0.83826
light	rep 1	0.830483
light	rep 1	0.829631
light	rep 1	0.829393
light	rep 1	0.829289
light	rep 1	0.826093
light	rep 1	0.818729
light	rep 1	0.817476
light	rep 1	0.817353
light	rep 1	0.811603
light	rep 1	0.811382
light	rep 1	0.801192
light	rep 1	0.800387
light	rep 1	0.797117
light	rep 1	0.791317
light	rep 1	0.785838
light	rep 1	0.785652
light	rep 1	0.784669
light	rep 1	0.781866
light	rep 1	0.778511
light	rep 1	0.776257
light	rep 1	0.774806
light	rep 1	0.770918
light	rep 1	0.770688
light	rep 1	0.770221
light	rep 1	0.769636
light	rep 1	0.766505
light	rep 1	0.766132
light	rep 1	0.765917
light	rep 1	0.764856
light	rep 1	0.764723
light	rep 1	0.761246
light	rep 1	0.76025
light	rep 1	0.759811
light	rep 1	0.756286
light	rep 1	0.73648
light	rep 1	0.734593
light	rep 1	0.720622
light	rep 1	0.720442
light	rep 1	0.71989
light	rep 1	0.717021
light	rep 1	0.713885
light	rep 1	0.706297
light	rep 1	0.704954
light	rep 1	0.704182
light	rep 1	0.703124
light	rep 1	0.700545
light	rep 1	0.699583
light	rep 1	0.698897
light	rep 1	0.698352
light	rep 1	0.694297
light	rep 1	0.693183
light	rep 1	0.687501
light	rep 1	0.686306
light	rep 1	0.685686
light	rep 1	0.68348
light	rep 1	0.679063
light	rep 1	0.677669
light	rep 1	0.674976
light	rep 1	0.672018
light	rep 1	0.670263
light	rep 1	0.663239
light	rep 1	0.661296
light	rep 1	0.655522
light	rep 1	0.653221
light	rep 1	0.652161
light	rep 1	0.649006
light	rep 1	0.648618
light	rep 1	0.64767
light	rep 1	0.64653
light	rep 1	0.642144
light	rep 1	0.640074
light	rep 1	0.631181
light	rep 1	0.62783
light	rep 1	0.626824
light	rep 1	0.622081
light	rep 1	0.622047
light	rep 1	0.615617
light	rep 1	0.611795
light	rep 1	0.60807
light	rep 1	0.60181
light	rep 1	0.594115
light	rep 1	0.591434
light	rep 1	0.587695
light	rep 1	0.587343
light	rep 1	0.585441
light	rep 1	0.582616
light	rep 1	0.579594
light	rep 1	0.576348
light	rep 1	0.573915
light	rep 1	0.572386
light	rep 1	0.572073
light	rep 1	0.566911
light	rep 1	0.566511
light	rep 1	0.563183
light	rep 1	0.559486
light	rep 1	0.528109
light	rep 1	0.503748
light	rep 1	0.493281
light	rep 1	0.486964
light	rep 1	0.48696
light	rep 3	1.40089
light	rep 3	1.27448
light	rep 3	1.21223
light	rep 3	1.21147
light	rep 3	1.16663
light	rep 3	1.16289
light	rep 3	1.11326
light	rep 3	1.10408
light	rep 3	1.09322
light	rep 3	1.09098
light	rep 3	1.08182
light	rep 3	1.03872
light	rep 3	1.02901
light	rep 3	1.02584
light	rep 3	1.02538
light	rep 3	1.02383
light	rep 3	1.01382
light	rep 3	1.01319
light	rep 3	1.01153
light	rep 3	1.01104
light	rep 3	1.00899
light	rep 3	1.00788
light	rep 3	1.00268
light	rep 3	1
light	rep 3	0.995909
light	rep 3	0.992212
light	rep 3	0.99038
light	rep 3	0.985452
light	rep 3	0.984203
light	rep 3	0.981016
light	rep 3	0.980922
light	rep 3	0.977515
light	rep 3	0.97072
light	rep 3	0.967367
light	rep 3	0.96521
light	rep 3	0.962124
light	rep 3	0.961084
light	rep 3	0.9551
light	rep 3	0.948149
light	rep 3	0.947964
light	rep 3	0.946144
light	rep 3	0.945445
light	rep 3	0.945253
light	rep 3	0.942273
light	rep 3	0.939648
light	rep 3	0.938591
light	rep 3	0.937857
light	rep 3	0.933285
light	rep 3	0.925661
light	rep 3	0.920963
light	rep 3	0.917382
light	rep 3	0.917103
light	rep 3	0.909657
light	rep 3	0.90642
light	rep 3	0.892176
light	rep 3	0.888676
light	rep 3	0.887784
light	rep 3	0.887712
light	rep 3	0.88113
light	rep 3	0.880617
light	rep 3	0.876882
light	rep 3	0.875607
light	rep 3	0.870143
light	rep 3	0.868246
light	rep 3	0.867435
light	rep 3	0.862968
light	rep 3	0.85523
light	rep 3	0.850491
light	rep 3	0.849327
light	rep 3	0.847228
light	rep 3	0.840402
light	rep 3	0.84012
light	rep 3	0.837453
light	rep 3	0.833242
light	rep 3	0.828624
light	rep 3	0.828254
light	rep 3	0.824846
light	rep 3	0.821485
light	rep 3	0.816527
light	rep 3	0.814686
light	rep 3	0.812621
light	rep 3	0.811932
light	rep 3	0.810755
light	rep 3	0.80855
light	rep 3	0.807284
light	rep 3	0.806714
light	rep 3	0.806225
light	rep 3	0.803571
light	rep 3	0.800575
light	rep 3	0.799722
light	rep 3	0.795893
light	rep 3	0.794591
light	rep 3	0.79272
light	rep 3	0.789319
light	rep 3	0.785792
light	rep 3	0.780246
light	rep 3	0.779759
light	rep 3	0.778061
light	rep 3	0.7775
light	rep 3	0.776093
light	rep 3	0.7749
light	rep 3	0.774207
light	rep 3	0.769216
light	rep 3	0.765595
light	rep 3	0.764421
light	rep 3	0.762555
light	rep 3	0.757106
light	rep 3	0.754376
light	rep 3	0.746763
light	rep 3	0.74275
light	rep 3	0.736336
light	rep 3	0.73336
light	rep 3	0.733269
light	rep 3	0.729072
light	rep 3	0.728136
light	rep 3	0.726727
light	rep 3	0.719437
light	rep 3	0.713551
light	rep 3	0.712656
light	rep 3	0.711736
light	rep 3	0.709649
light	rep 3	0.70784
light	rep 3	0.706353
light	rep 3	0.703672
light	rep 3	0.70249
light	rep 3	0.694731
light	rep 3	0.69032
light	rep 3	0.68757
light	rep 3	0.684351
light	rep 3	0.680938
light	rep 3	0.674784
light	rep 3	0.66992
light	rep 3	0.66724
light	rep 3	0.664832
light	rep 3	0.661981
light	rep 3	0.66195
light	rep 3	0.661638
light	rep 3	0.660511
light	rep 3	0.64961
light	rep 3	0.645034
light	rep 3	0.644854
light	rep 3	0.641713
light	rep 3	0.639833
light	rep 3	0.639759
light	rep 3	0.63934
light	rep 3	0.634785
light	rep 3	0.624508
light	rep 3	0.623981
light	rep 3	0.62314
light	rep 3	0.623115
light	rep 3	0.617726
light	rep 3	0.615235
light	rep 3	0.614177
light	rep 3	0.612419
light	rep 3	0.611966
light	rep 3	0.608779
light	rep 3	0.606636
light	rep 3	0.605276
light	rep 3	0.596821
light	rep 3	0.596516
light	rep 3	0.590735
light	rep 3	0.580679
light	rep 3	0.579615
light	rep 3	0.578521
light	rep 3	0.578174
light	rep 3	0.574538
light	rep 3	0.568526
light	rep 3	0.565085
light	rep 3	0.563135
light	rep 3	0.563094
light	rep 3	0.561015
light	rep 3	0.560969
light	rep 3	0.551266
light	rep 3	0.532821
light	rep 3	0.532765
light	rep 3	0.532667
light	rep 3	0.531219
light	rep 3	0.521618
light	rep 3	0.513815
light	rep 3	0.493818
light	rep 3	0.492018
light	rep 3	0.485718
light	rep 3	0.485635
light	rep 3	0.46602
light	rep 3	0.454667
light	rep 3	0.443063
light	rep 3	0.439205
light	rep 3	0.343529
light	rep 4	1.22975
light	rep 4	1.12085
light	rep 4	1.05972
light	rep 4	0.990615
light	rep 4	0.975699
light	rep 4	0.947503
light	rep 4	0.941176
light	rep 4	0.939638
light	rep 4	0.898446
light	rep 4	0.89501
light	rep 4	0.880979
light	rep 4	0.880624
light	rep 4	0.85729
light	rep 4	0.853147
light	rep 4	0.852222
light	rep 4	0.823142
light	rep 4	0.814965
light	rep 4	0.808836
light	rep 4	0.798583
light	rep 4	0.785226
light	rep 4	0.75739
light	rep 4	0.754697
light	rep 4	0.745823
light	rep 4	0.744041
light	rep 4	0.736075
light	rep 4	0.722903
light	rep 4	0.707692
light	rep 4	0.704225
light	rep 4	0.701405
light	rep 4	0.689409
light	rep 4	0.688363
light	rep 4	0.682629
light	rep 4	0.682018
light	rep 4	0.668362
light	rep 4	0.666941
light	rep 4	0.666359
light	rep 4	0.642713
light	rep 4	0.638137
light	rep 4	0.637885
light	rep 4	0.633437
light	rep 4	0.618132
light	rep 4	0.616822
light	rep 4	0.613377
light	rep 4	0.609639
light	rep 4	0.602353
light	rep 4	0.585
light	rep 4	0.576364
light	rep 4	0.573579
light	rep 4	0.567362
light	rep 4	0.557103
light	rep 4	0.542942
light	rep 4	0.54126
light	rep 4	0.524297
light	rep 4	0.523576
light	rep 4	0.518727
light	rep 4	0.518379
light	rep 4	0.505061
light	rep 4	0.482625
light	rep 4	0.481834
light	rep 4	0.469175
light	rep 4	0.423963
light	rep 4	0.414654
light	rep 4	0.410777
light	rep 4	0.410526
light	rep 4	0.410415
light	rep 4	0.405316
light	rep 4	0.403175
light	rep 5	1.29635
light	rep 5	1.01485
light	rep 5	0.987059
light	rep 5	0.978957
light	rep 5	0.938335
light	rep 5	0.88563
light	rep 5	0.881579
light	rep 5	0.852662
light	rep 5	0.836596
light	rep 5	0.834761
light	rep 5	0.831028
light	rep 5	0.808608
light	rep 5	0.80531
light	rep 5	0.76773
light	rep 5	0.763397
light	rep 5	0.743292
light	rep 5	0.728675
light	rep 5	0.696258
light	rep 5	0.696
light	rep 5	0.654301
light	rep 5	0.649095
light	rep 5	0.632202
light	rep 5	0.624204
light	rep 5	0.612245
light	rep 6	0.960204
light	rep 6	0.929791
light	rep 6	0.914043
light	rep 6	0.896516
light	rep 6	0.890328
light	rep 6	0.880129
light	rep 6	0.863854
light	rep 6	0.84471
light	rep 6	0.833773
light	rep 6	0.81457
light	rep 6	0.765734
light	rep 6	0.762144
light	rep 6	0.73029
light	rep 6	0.72278
light	rep 6	0.707137
light	rep 6	0.706697
light	rep 6	0.686106
light	rep 6	0.682527
light	rep 6	0.65371
light	rep 6	0.624098
light	rep 6	0.612331
light	rep 6	0.610451
light	rep 6	0.553295
light	rep 6	0.542587
light	rep 7	1.00224
light	rep 7	1.00216
light	rep 7	0.983942
light	rep 7	0.937841
light	rep 7	0.932515
light	rep 7	0.83494
light	rep 7	0.832148
light	rep 7	0.782922
light	rep 7	0.781818
light	rep 7	0.780264
light	rep 7	0.778027
light	rep 7	0.770471
light	rep 7	0.770357
light	rep 7	0.745902
light	rep 7	0.721097
light	rep 7	0.709942
light	rep 7	0.709001
light	rep 7	0.706356
light	rep 7	0.656392
light	rep 7	0.615672
light	rep 7	0.586819
light	rep 7	0.584383
light	rep 7	0.563006
light	rep 7	0.556989
PtRISP1	rep 1	0.875171
PtRISP1	rep 1	0.873256
PtRISP1	rep 1	0.843591
PtRISP1	rep 1	0.819912
PtRISP1	rep 1	0.813095
PtRISP1	rep 1	0.783332
PtRISP1	rep 1	0.762712
PtRISP1	rep 1	0.750848
PtRISP1	rep 1	0.747564
PtRISP1	rep 1	0.731215
PtRISP1	rep 1	0.717174
PtRISP1	rep 1	0.714396
PtRISP1	rep 1	0.712301
PtRISP1	rep 1	0.70575
PtRISP1	rep 1	0.703817
PtRISP1	rep 1	0.700517
PtRISP1	rep 1	0.698936
PtRISP1	rep 1	0.689535
PtRISP1	rep 1	0.680811
PtRISP1	rep 1	0.67931
PtRISP1	rep 1	0.677599
PtRISP1	rep 1	0.665518
PtRISP1	rep 1	0.659104
PtRISP1	rep 1	0.638012
PtRISP1	rep 1	0.636662
PtRISP1	rep 1	0.631876
PtRISP1	rep 1	0.628769
PtRISP1	rep 1	0.627929
PtRISP1	rep 1	0.627789
PtRISP1	rep 1	0.622362
PtRISP1	rep 1	0.621618
PtRISP1	rep 1	0.620583
PtRISP1	rep 1	0.616058
PtRISP1	rep 1	0.610731
PtRISP1	rep 1	0.602482
PtRISP1	rep 1	0.590898
PtRISP1	rep 1	0.58722
PtRISP1	rep 1	0.583084
PtRISP1	rep 1	0.580415
PtRISP1	rep 1	0.579579
PtRISP1	rep 1	0.568847
PtRISP1	rep 1	0.568324
PtRISP1	rep 1	0.559542
PtRISP1	rep 1	0.558887
PtRISP1	rep 1	0.539286
PtRISP1	rep 1	0.535184
PtRISP1	rep 1	0.534033
PtRISP1	rep 1	0.530661
PtRISP1	rep 1	0.529821
PtRISP1	rep 1	0.528685
PtRISP1	rep 1	0.524463
PtRISP1	rep 1	0.514857
PtRISP1	rep 1	0.513245
PtRISP1	rep 1	0.510235
PtRISP1	rep 1	0.500945
PtRISP1	rep 1	0.496974
PtRISP1	rep 1	0.490923
PtRISP1	rep 1	0.484454
PtRISP1	rep 1	0.483679
PtRISP1	rep 1	0.483152
PtRISP1	rep 1	0.482861
PtRISP1	rep 1	0.481788
PtRISP1	rep 1	0.478426
PtRISP1	rep 1	0.46836
PtRISP1	rep 1	0.466011
PtRISP1	rep 1	0.459806
PtRISP1	rep 1	0.457471
PtRISP1	rep 1	0.456446
PtRISP1	rep 1	0.45253
PtRISP1	rep 1	0.448623
PtRISP1	rep 1	0.436968
PtRISP1	rep 1	0.425323
PtRISP1	rep 1	0.421114
PtRISP1	rep 1	0.408117
PtRISP1	rep 1	0.400663
PtRISP1	rep 1	0.393921
PtRISP1	rep 1	0.392866
PtRISP1	rep 1	0.390452
PtRISP1	rep 1	0.387856
PtRISP1	rep 1	0.38743
PtRISP1	rep 1	0.383985
PtRISP1	rep 1	0.379111
PtRISP1	rep 1	0.368773
PtRISP1	rep 1	0.368772
PtRISP1	rep 1	0.363652
PtRISP1	rep 1	0.360105
PtRISP1	rep 1	0.358147
PtRISP1	rep 1	0.347631
PtRISP1	rep 1	0.331501
PtRISP1	rep 1	0.328787
PtRISP1	rep 1	0.293687
PtRISP1	rep 1	0.286133
PtRISP1	rep 1	0.279756
PtRISP1	rep 1	0.248266
PtRISP1	rep 1	0.244928
PtRISP1	rep 1	0.117097
PtRISP1	rep 3	1.10014
PtRISP1	rep 3	0.944063
PtRISP1	rep 3	0.773257
PtRISP1	rep 3	0.770176
PtRISP1	rep 3	0.701062
PtRISP1	rep 3	0.694857
PtRISP1	rep 3	0.693078
PtRISP1	rep 3	0.690763
PtRISP1	rep 3	0.683993
PtRISP1	rep 3	0.681031
PtRISP1	rep 3	0.676056
PtRISP1	rep 3	0.672691
PtRISP1	rep 3	0.668277
PtRISP1	rep 3	0.666681
PtRISP1	rep 3	0.658199
PtRISP1	rep 3	0.657352
PtRISP1	rep 3	0.655606
PtRISP1	rep 3	0.651049
PtRISP1	rep 3	0.64286
PtRISP1	rep 3	0.641249
PtRISP1	rep 3	0.640015
PtRISP1	rep 3	0.631907
PtRISP1	rep 3	0.62687
PtRISP1	rep 3	0.616015
PtRISP1	rep 3	0.607543
PtRISP1	rep 3	0.595031
PtRISP1	rep 3	0.591388
PtRISP1	rep 3	0.572183
PtRISP1	rep 3	0.570603
PtRISP1	rep 3	0.560127
PtRISP1	rep 3	0.556631
PtRISP1	rep 3	0.544774
PtRISP1	rep 3	0.538992
PtRISP1	rep 3	0.535263
PtRISP1	rep 3	0.532972
PtRISP1	rep 3	0.532402
PtRISP1	rep 3	0.525735
PtRISP1	rep 3	0.525152
PtRISP1	rep 3	0.517289
PtRISP1	rep 3	0.517256
PtRISP1	rep 3	0.516213
PtRISP1	rep 3	0.509505
PtRISP1	rep 3	0.496273
PtRISP1	rep 3	0.494606
PtRISP1	rep 3	0.494292
PtRISP1	rep 3	0.493259
PtRISP1	rep 3	0.48514
PtRISP1	rep 3	0.483637
PtRISP1	rep 3	0.482981
PtRISP1	rep 3	0.480172
PtRISP1	rep 3	0.479727
PtRISP1	rep 3	0.478792
PtRISP1	rep 3	0.477145
PtRISP1	rep 3	0.472991
PtRISP1	rep 3	0.472194
PtRISP1	rep 3	0.46928
PtRISP1	rep 3	0.462749
PtRISP1	rep 3	0.4616
PtRISP1	rep 3	0.461214
PtRISP1	rep 3	0.460716
PtRISP1	rep 3	0.459096
PtRISP1	rep 3	0.456889
PtRISP1	rep 3	0.448152
PtRISP1	rep 3	0.447209
PtRISP1	rep 3	0.437001
PtRISP1	rep 3	0.436812
PtRISP1	rep 3	0.435831
PtRISP1	rep 3	0.435556
PtRISP1	rep 3	0.432816
PtRISP1	rep 3	0.411776
PtRISP1	rep 3	0.411488
PtRISP1	rep 3	0.411472
PtRISP1	rep 3	0.395251
PtRISP1	rep 3	0.392778
PtRISP1	rep 3	0.389565
PtRISP1	rep 3	0.388146
PtRISP1	rep 3	0.387717
PtRISP1	rep 3	0.383824
PtRISP1	rep 3	0.381605
PtRISP1	rep 3	0.380265
PtRISP1	rep 3	0.376368
PtRISP1	rep 3	0.371382
PtRISP1	rep 3	0.371316
PtRISP1	rep 3	0.36394
PtRISP1	rep 3	0.362306
PtRISP1	rep 3	0.361929
PtRISP1	rep 3	0.361773
PtRISP1	rep 3	0.354965
PtRISP1	rep 3	0.352336
PtRISP1	rep 3	0.352251
PtRISP1	rep 3	0.350331
PtRISP1	rep 3	0.347334
PtRISP1	rep 3	0.342297
PtRISP1	rep 3	0.341369
PtRISP1	rep 3	0.328049
PtRISP1	rep 3	0.327064
PtRISP1	rep 3	0.321556
PtRISP1	rep 3	0.316927
PtRISP1	rep 3	0.307285
PtRISP1	rep 3	0.300943
PtRISP1	rep 3	0.280316
PtRISP1	rep 3	0.232132
PtRISP1	rep 3	0.223916
PtRISP1	rep 3	0.214649
PtRISP1	rep 3	0.202667
PtRISP1	rep 4	0.550586
PtRISP1	rep 4	0.521077
PtRISP1	rep 4	0.518908
PtRISP1	rep 4	0.502445
PtRISP1	rep 4	0.5
PtRISP1	rep 4	0.489441
PtRISP1	rep 4	0.488152
PtRISP1	rep 4	0.480226
PtRISP1	rep 4	0.476427
PtRISP1	rep 4	0.463487
PtRISP1	rep 4	0.458599
PtRISP1	rep 4	0.441813
PtRISP1	rep 4	0.441296
PtRISP1	rep 4	0.427284
PtRISP1	rep 4	0.423383
PtRISP1	rep 4	0.422319
PtRISP1	rep 4	0.415743
PtRISP1	rep 4	0.41307
PtRISP1	rep 4	0.411368
PtRISP1	rep 4	0.40625
PtRISP1	rep 4	0.405877
PtRISP1	rep 4	0.399746
PtRISP1	rep 4	0.39946
PtRISP1	rep 4	0.396584
PtRISP1	rep 4	0.394649
PtRISP1	rep 4	0.390991
PtRISP1	rep 4	0.388697
PtRISP1	rep 4	0.38523
PtRISP1	rep 4	0.383128
PtRISP1	rep 4	0.380808
PtRISP1	rep 4	0.37606
PtRISP1	rep 4	0.374187
PtRISP1	rep 4	0.372829
PtRISP1	rep 4	0.36351
PtRISP1	rep 4	0.36165
PtRISP1	rep 4	0.356401
PtRISP1	rep 4	0.354709
PtRISP1	rep 4	0.351496
PtRISP1	rep 4	0.348917
PtRISP1	rep 4	0.347537
PtRISP1	rep 4	0.345143
PtRISP1	rep 4	0.341902
PtRISP1	rep 4	0.341488
PtRISP1	rep 4	0.341048
PtRISP1	rep 4	0.33956
PtRISP1	rep 4	0.336595
PtRISP1	rep 4	0.320047
PtRISP1	rep 4	0.31746
PtRISP1	rep 4	0.313266
PtRISP1	rep 4	0.312364
PtRISP1	rep 4	0.310633
PtRISP1	rep 4	0.302661
PtRISP1	rep 4	0.300385
PtRISP1	rep 4	0.297619
PtRISP1	rep 4	0.294762
PtRISP1	rep 4	0.290687
PtRISP1	rep 4	0.285882
PtRISP1	rep 4	0.277487
PtRISP1	rep 4	0.276978
PtRISP1	rep 4	0.275391
PtRISP1	rep 4	0.274682
PtRISP1	rep 4	0.274211
PtRISP1	rep 4	0.274211
PtRISP1	rep 4	0.26386
PtRISP1	rep 4	0.263713
PtRISP1	rep 4	0.256381
PtRISP1	rep 4	0.255708
PtRISP1	rep 4	0.248244
PtRISP1	rep 4	0.24105
PtRISP1	rep 4	0.236988
PtRISP1	rep 4	0.215122
PtRISP1	rep 4	0.211799
PtRISP1	rep 4	0.204593
PtRISP1	rep 4	0.194896
PtRISP1	rep 4	0.165736
PtRISP1	rep 5	0.908353
PtRISP1	rep 5	0.843465
PtRISP1	rep 5	0.673815
PtRISP1	rep 5	0.671739
PtRISP1	rep 5	0.661861
PtRISP1	rep 5	0.653749
PtRISP1	rep 5	0.649664
PtRISP1	rep 5	0.607527
PtRISP1	rep 5	0.57377
PtRISP1	rep 5	0.560068
PtRISP1	rep 5	0.552727
PtRISP1	rep 5	0.547579
PtRISP1	rep 5	0.545813
PtRISP1	rep 5	0.530256
PtRISP1	rep 5	0.519737
PtRISP1	rep 5	0.496994
PtRISP1	rep 5	0.486005
PtRISP1	rep 5	0.480818
PtRISP1	rep 5	0.477111
PtRISP1	rep 5	0.440448
PtRISP1	rep 5	0.430117
PtRISP1	rep 5	0.412863
PtRISP1	rep 5	0.412343
PtRISP1	rep 5	0.389068
PtRISP1	rep 6	0.715356
PtRISP1	rep 6	0.701389
PtRISP1	rep 6	0.689024
PtRISP1	rep 6	0.682261
PtRISP1	rep 6	0.681917
PtRISP1	rep 6	0.678177
PtRISP1	rep 6	0.66782
PtRISP1	rep 6	0.666359
PtRISP1	rep 6	0.651927
PtRISP1	rep 6	0.650281
PtRISP1	rep 6	0.644506
PtRISP1	rep 6	0.637324
PtRISP1	rep 6	0.622815
PtRISP1	rep 6	0.597029
PtRISP1	rep 6	0.592085
PtRISP1	rep 6	0.586397
PtRISP1	rep 6	0.574246
PtRISP1	rep 6	0.544848
PtRISP1	rep 6	0.541756
PtRISP1	rep 6	0.539496
PtRISP1	rep 6	0.538721
PtRISP1	rep 6	0.525219
PtRISP1	rep 6	0.521221
PtRISP1	rep 6	0.495614
PtRISP1	rep 7	1.01647
PtRISP1	rep 7	0.890971
PtRISP1	rep 7	0.882253
PtRISP1	rep 7	0.769947
PtRISP1	rep 7	0.759551
PtRISP1	rep 7	0.689133
PtRISP1	rep 7	0.677744
PtRISP1	rep 7	0.665969
PtRISP1	rep 7	0.627153
PtRISP1	rep 7	0.623167
PtRISP1	rep 7	0.607059
PtRISP1	rep 7	0.579186
PtRISP1	rep 7	0.570942
PtRISP1	rep 7	0.562293
PtRISP1	rep 7	0.560039
PtRISP1	rep 7	0.558909
PtRISP1	rep 7	0.546029
PtRISP1	rep 7	0.543568
PtRISP1	rep 7	0.540984
PtRISP1	rep 7	0.539655
PtRISP1	rep 7	0.475463
PtRISP1	rep 7	0.470297
PtRISP1	rep 7	0.449951
PtRISP1	rep 7	0.355304
